# Peripheral Neuronal Activation Shapes the Microbiome and Alters Gut Physiology

**DOI:** 10.1101/2021.04.12.439539

**Authors:** Jessica A. Griffiths, Bryan B. Yoo, Peter Thuy-Boun, Victor Cantu, Kelly Weldon, Collin Challis, Michael J. Sweredoski, Ken Y. Chan, Taren M. Thron, Gil Sharon, Annie Moradian, Gregory Humphrey, Qiyun Zhu, Justin Shaffer, Dennis W. Wolan, Pieter C. Dorrestein, Rob Knight, Viviana Gradinaru, Sarkis K. Mazmanian

## Abstract

The gastrointestinal (GI) tract is extensively innervated by intrinsic neurons of the enteric nervous system (ENS) and extrinsic neurons of the central nervous system and peripheral ganglia, which together regulate gut physiology. The GI tract also harbors a diverse microbiome, but interactions between the ENS and the microbiome remain poorly understood. Herein, we activate choline acetyltransferase (ChAT)-expressing or tyrosine hydroxylase (TH)-expressing gut-associated neurons in mice to determine effects on intestinal microbial communities and their metabolites, as well as on host physiology. The resulting multi-omics datasets support broad roles for discrete peripheral neuronal subtypes in shaping microbiome structure, including modulating bile acid profiles and fungal colonization. Physiologically, activation of either ChAT^+^ or TH^+^ neurons increases fecal output, while only ChAT^+^ activation results in increased colonic migrating motor complexes and diarrhea-like fluid secretion. These findings suggest that specific subsets of peripherally-activated ENS neurons differentially regulate the gut microbiome and GI physiology in mice, without involvement of signals from the brain.
