## Supplemental Table 4 for "Peripheral Neuronal Activation Shapes the Microbiome and Alters Gut Physiology"

### Sheet: Sheet1
	NEURON TYPE	TREATMENT CONDITION	VIRAL CARGO	CMMC #	TIME OF START
1	TH	BASELINE	DREADD	1	2:11:00
1	TH	BASELINE	DREADD	2	3:50:00
1	TH	BASELINE	DREADD	3	4:31:00
1	TH	BASELINE	DREADD	4	5:44:00
1	TH	BASELINE	DREADD	5	7:29:00
1	TH	BASELINE	DREADD	6	8:21:00
1	TH	BASELINE	DREADD	7	9:42:00
1	TH	BASELINE	DREADD	8	10:12:00
1	TH	BASELINE	DREADD	9	10:44:00
1	TH	BASELINE	DREADD	10	12:59:00
1	TH	BASELINE	DREADD	11	13:36:00
1	TH	BASELINE	DREADD	12	14:12:00
1	TH	BASELINE	DREADD	13	14:54:00
1	TH	BASELINE	DREADD	14	16:52:00
1	TH	BASELINE	DREADD	15	17:35:00
1	TH	BASELINE	DREADD	16	19:25:00
1	TH	BASELINE	DREADD	17	20:49:00
1	TH	BASELINE	DREADD	18	22:35:00
1	TH	BASELINE	DREADD	19	22:57:00
1	TH	BASELINE	DREADD	20	23:54:00
1	TH	BASELINE	DREADD	21	1 day, 1:14:00
1	TH	BASELINE	DREADD	22	1 day, 2:46:00
2	TH	BASELINE	DREADD	1	0:03:00
2	TH	BASELINE	DREADD	2	1:36:00
2	TH	BASELINE	DREADD	3	3:34:00
2	TH	BASELINE	DREADD	4	4:54:00
2	TH	BASELINE	DREADD	5	5:48:00
2	TH	BASELINE	DREADD	6	8:55:00
2	TH	BASELINE	DREADD	7	11:57:00
2	TH	BASELINE	DREADD	8	13:40:00
2	TH	BASELINE	DREADD	9	15:05:00
2	TH	BASELINE	DREADD	10	16:08:00
2	TH	BASELINE	DREADD	11	17:34:00
2	TH	BASELINE	DREADD	12	19:03:00
2	TH	BASELINE	DREADD	13	20:40:00
2	TH	BASELINE	DREADD	14	22:26:00
3	TH	BASELINE	DREADD	1	3:04:00
3	TH	BASELINE	DREADD	2	4:47:00
3	TH	BASELINE	DREADD	3	6:11:00
3	TH	BASELINE	DREADD	4	8:33:00
3	TH	BASELINE	DREADD	5	10:34:00
3	TH	BASELINE	DREADD	6	12:08:00
3	TH	BASELINE	DREADD	7	13:35:00
3	TH	BASELINE	DREADD	8	14:49:00
3	TH	BASELINE	DREADD	9	15:56:00
3	TH	BASELINE	DREADD	10	17:00:00
3	TH	BASELINE	DREADD	11	18:05:00
3	TH	BASELINE	DREADD	12	19:19:00
3	TH	BASELINE	DREADD	13	20:15:00
3	TH	BASELINE	DREADD	14	21:24:00
3	TH	BASELINE	DREADD	15	22:16:00
3	TH	BASELINE	DREADD	16	23:24:00
3	TH	BASELINE	DREADD	17	1 day, 0:54:00
4	TH	BASELINE	DREADD	1	1:38:00
4	TH	BASELINE	DREADD	2	4:28:00
4	TH	BASELINE	DREADD	3	7:24:00
4	TH	BASELINE	DREADD	4	8:18:00
4	TH	BASELINE	DREADD	5	11:03:00
4	TH	BASELINE	DREADD	6	13:33:00
5	TH	BASELINE	DREADD	1	1:44:00
5	TH	BASELINE	DREADD	2	3:06:00
5	TH	BASELINE	DREADD	3	4:49:00
5	TH	BASELINE	DREADD	4	6:38:00
5	TH	BASELINE	DREADD	5	10:15:00
5	TH	BASELINE	DREADD	6	11:13:00
1	TH	TREATMENT	DREADD	1	0:00:00
1	TH	TREATMENT	DREADD	2	1:32:00
1	TH	TREATMENT	DREADD	3	4:01:00
1	TH	TREATMENT	DREADD	4	5:29:00
1	TH	TREATMENT	DREADD	5	5:52:00
1	TH	TREATMENT	DREADD	6	7:30:00
1	TH	TREATMENT	DREADD	7	8:37:00
1	TH	TREATMENT	DREADD	8	9:42:00
1	TH	TREATMENT	DREADD	9	10:28:00
1	TH	TREATMENT	DREADD	10	11:35:00
1	TH	TREATMENT	DREADD	11	13:14:00
1	TH	TREATMENT	DREADD	12	14:12:00
1	TH	TREATMENT	DREADD	13	15:19:00
2	TH	TREATMENT	DREADD	1	1:58:00
2	TH	TREATMENT	DREADD	2	3:59:00
2	TH	TREATMENT	DREADD	3	5:42:00
2	TH	TREATMENT	DREADD	4	9:23:00
2	TH	TREATMENT	DREADD	5	10:01:00
2	TH	TREATMENT	DREADD	6	13:19:00
2	TH	TREATMENT	DREADD	7	13:53:00
3	TH	TREATMENT	DREADD	1	1:26:00
3	TH	TREATMENT	DREADD	2	5:18:00
3	TH	TREATMENT	DREADD	3	6:17:00
3	TH	TREATMENT	DREADD	4	8:34:00
3	TH	TREATMENT	DREADD	5	9:37:00
3	TH	TREATMENT	DREADD	6	11:54:00
3	TH	TREATMENT	DREADD	7	13:44:00
3	TH	TREATMENT	DREADD	8	14:51:00
4	TH	TREATMENT	DREADD	1	0:53:00
4	TH	TREATMENT	DREADD	2	2:11:00
4	TH	TREATMENT	DREADD	3	3:16:00
4	TH	TREATMENT	DREADD	4	3:52:00
4	TH	TREATMENT	DREADD	5	4:48:00
4	TH	TREATMENT	DREADD	6	5:36:00
4	TH	TREATMENT	DREADD	7	6:14:00
4	TH	TREATMENT	DREADD	8	6:46:00
4	TH	TREATMENT	DREADD	9	8:35:00
4	TH	TREATMENT	DREADD	10	9:24:00
4	TH	TREATMENT	DREADD	11	10:05:00
4	TH	TREATMENT	DREADD	12	11:00:00
4	TH	TREATMENT	DREADD	13	11:52:00
4	TH	TREATMENT	DREADD	14	14:16:00
4	TH	TREATMENT	DREADD	15	14:43:00
4	TH	TREATMENT	DREADD	16	15:16:00
4	TH	TREATMENT	DREADD	17	16:20:00
4	TH	TREATMENT	DREADD	18	17:57:00
5	TH	TREATMENT	DREADD	1	3:19:00
5	TH	TREATMENT	DREADD	2	9:58:00
5	TH	TREATMENT	DREADD	3	11:50:00
5	TH	TREATMENT	DREADD	4	15:30:00
5	TH	TREATMENT	DREADD	5	16:42:00
5	TH	TREATMENT	DREADD	6	18:53:00
5	TH	TREATMENT	DREADD	7	20:18:00
5	TH	TREATMENT	DREADD	8	22:05:00
5	TH	TREATMENT	DREADD	9	23:12:00
5	TH	TREATMENT	DREADD	10	1 day, 1:24:00
5	TH	TREATMENT	DREADD	11	1 day, 3:53:00
5	TH	TREATMENT	DREADD	12	1 day, 6:22:00
1	TH	BASELINE	CONTROL	1	2:07:00
1	TH	BASELINE	CONTROL	2	4:55:00
1	TH	BASELINE	CONTROL	3	6:35:00
1	TH	BASELINE	CONTROL	4	8:56:00
1	TH	BASELINE	CONTROL	5	10:48:00
1	TH	BASELINE	CONTROL	6	12:35:00
1	TH	BASELINE	CONTROL	7	13:53:00
1	TH	BASELINE	CONTROL	8	15:50:00
1	TH	BASELINE	CONTROL	9	17:47:00
1	TH	BASELINE	CONTROL	10	18:45:00
1	TH	BASELINE	CONTROL	11	20:45:00
1	TH	BASELINE	CONTROL	12	23:00:00
2	TH	BASELINE	CONTROL	1	0:58:00
2	TH	BASELINE	CONTROL	2	3:32:00
2	TH	BASELINE	CONTROL	3	5:13:00
2	TH	BASELINE	CONTROL	4	7:54:00
2	TH	BASELINE	CONTROL	5	9:49:00
2	TH	BASELINE	CONTROL	6	11:37:00
2	TH	BASELINE	CONTROL	7	13:08:00
2	TH	BASELINE	CONTROL	8	15:06:00
2	TH	BASELINE	CONTROL	9	16:52:00
2	TH	BASELINE	CONTROL	10	18:45:00
2	TH	BASELINE	CONTROL	11	20:29:00
2	TH	BASELINE	CONTROL	12	22:15:00
2	TH	BASELINE	CONTROL	13	1 day, 0:12:00
3	TH	BASELINE	CONTROL	1	0:00:00
3	TH	BASELINE	CONTROL	2	4:18:00
3	TH	BASELINE	CONTROL	3	5:36:00
3	TH	BASELINE	CONTROL	4	7:37:00
3	TH	BASELINE	CONTROL	5	8:56:00
3	TH	BASELINE	CONTROL	6	12:31:00
3	TH	BASELINE	CONTROL	7	14:32:00
3	TH	BASELINE	CONTROL	8	16:45:00
3	TH	BASELINE	CONTROL	9	18:23:00
3	TH	BASELINE	CONTROL	10	21:18:00
3	TH	BASELINE	CONTROL	11	22:48:00
4	TH	BASELINE	CONTROL	1	3:05:00
4	TH	BASELINE	CONTROL	2	4:48:00
4	TH	BASELINE	CONTROL	3	6:39:00
4	TH	BASELINE	CONTROL	4	8:20:00
4	TH	BASELINE	CONTROL	5	10:14:00
4	TH	BASELINE	CONTROL	6	12:12:00
4	TH	BASELINE	CONTROL	7	14:03:00
4	TH	BASELINE	CONTROL	8	15:40:00
4	TH	BASELINE	CONTROL	9	16:59:00
4	TH	BASELINE	CONTROL	10	18:08:00
4	TH	BASELINE	CONTROL	11	19:18:00
4	TH	BASELINE	CONTROL	12	20:25:00
4	TH	BASELINE	CONTROL	13	21:10:00
4	TH	BASELINE	CONTROL	14	22:30:00
4	TH	BASELINE	CONTROL	15	23:52:00
4	TH	BASELINE	CONTROL	16	1 day, 1:10:00
5	TH	BASELINE	CONTROL	1	0:28:00
5	TH	BASELINE	CONTROL	2	2:04:00
5	TH	BASELINE	CONTROL	3	3:51:00
5	TH	BASELINE	CONTROL	4	5:12:00
5	TH	BASELINE	CONTROL	5	6:35:00
5	TH	BASELINE	CONTROL	6	8:00:00
5	TH	BASELINE	CONTROL	7	9:06:00
5	TH	BASELINE	CONTROL	8	10:30:00
5	TH	BASELINE	CONTROL	9	11:52:00
5	TH	BASELINE	CONTROL	10	12:57:00
6	TH	BASELINE	CONTROL	1	1:34:00
6	TH	BASELINE	CONTROL	2	3:20:00
6	TH	BASELINE	CONTROL	3	5:38:00
6	TH	BASELINE	CONTROL	4	8:07:00
6	TH	BASELINE	CONTROL	5	11:07:00
6	TH	BASELINE	CONTROL	6	13:45:00
6	TH	BASELINE	CONTROL	7	16:28:00
6	TH	BASELINE	CONTROL	8	18:42:00
6	TH	BASELINE	CONTROL	9	20:35:00
6	TH	BASELINE	CONTROL	10	22:41:00
6	TH	BASELINE	CONTROL	11	23:30:00
6	TH	BASELINE	CONTROL	12	1 day, 3:16:00
1	TH	TREATMENT	CONTROL	1	1:40:00
1	TH	TREATMENT	CONTROL	2	2:52:00
1	TH	TREATMENT	CONTROL	3	5:24:00
1	TH	TREATMENT	CONTROL	4	6:43:00
1	TH	TREATMENT	CONTROL	5	9:12:00
1	TH	TREATMENT	CONTROL	6	11:08:00
1	TH	TREATMENT	CONTROL	7	15:02:00
2	TH	TREATMENT	CONTROL	1	2:16:00
2	TH	TREATMENT	CONTROL	2	3:46:00
2	TH	TREATMENT	CONTROL	3	4:57:00
2	TH	TREATMENT	CONTROL	4	10:48:00
2	TH	TREATMENT	CONTROL	5	12:55:00
2	TH	TREATMENT	CONTROL	6	14:54:00
3	TH	TREATMENT	CONTROL	1	4:10:00
3	TH	TREATMENT	CONTROL	2	5:05:00
3	TH	TREATMENT	CONTROL	3	7:16:00
3	TH	TREATMENT	CONTROL	4	8:41:00
3	TH	TREATMENT	CONTROL	5	10:44:00
3	TH	TREATMENT	CONTROL	6	12:51:00
3	TH	TREATMENT	CONTROL	7	14:24:00
4	TH	TREATMENT	CONTROL	1	1:44:00
4	TH	TREATMENT	CONTROL	2	3:53:00
4	TH	TREATMENT	CONTROL	3	5:52:00
4	TH	TREATMENT	CONTROL	4	7:58:00
4	TH	TREATMENT	CONTROL	5	9:49:00
4	TH	TREATMENT	CONTROL	6	11:41:00
4	TH	TREATMENT	CONTROL	7	13:34:00
4	TH	TREATMENT	CONTROL	8	15:18:00
5	TH	TREATMENT	CONTROL	1	0:30:00
5	TH	TREATMENT	CONTROL	2	1:30:00
5	TH	TREATMENT	CONTROL	3	4:48:00
5	TH	TREATMENT	CONTROL	4	7:47:00
5	TH	TREATMENT	CONTROL	5	11:09:00
5	TH	TREATMENT	CONTROL	6	13:56:00
5	TH	TREATMENT	CONTROL	7	16:38:00
5	TH	TREATMENT	CONTROL	8	19:11:00
5	TH	TREATMENT	CONTROL	9	21:17:00
5	TH	TREATMENT	CONTROL	10	1 day, 0:03:00
5	TH	TREATMENT	CONTROL	11	1 day, 2:05:00
5	TH	TREATMENT	CONTROL	12	1 day, 4:34:00
5	TH	TREATMENT	CONTROL	13	1 day, 6:35:00
5	TH	TREATMENT	CONTROL	14	1 day, 8:42:00
5	TH	TREATMENT	CONTROL	15	1 day, 11:41:00
5	TH	TREATMENT	CONTROL	16	1 day, 14:32:00
6	TH	TREATMENT	CONTROL	1	0:47:00
6	TH	TREATMENT	CONTROL	2	2:42:00
6	TH	TREATMENT	CONTROL	3	4:21:00
6	TH	TREATMENT	CONTROL	4	5:49:00
6	TH	TREATMENT	CONTROL	5	7:17:00
6	TH	TREATMENT	CONTROL	6	9:00:00
6	TH	TREATMENT	CONTROL	7	10:30:00
6	TH	TREATMENT	CONTROL	8	12:11:00
6	TH	TREATMENT	CONTROL	9	13:43:00
6	TH	TREATMENT	CONTROL	10	15:03:00
6	TH	TREATMENT	CONTROL	11	16:24:00
1	CHAT	BASELINE	DREADD	1	3:08:00
1	CHAT	BASELINE	DREADD	2	5:27:00
1	CHAT	BASELINE	DREADD	3	6:13:00
1	CHAT	BASELINE	DREADD	4	7:47:00
1	CHAT	BASELINE	DREADD	5	11:20:00
1	CHAT	BASELINE	DREADD	6	13:43:00
1	CHAT	BASELINE	DREADD	7	16:55:00
1	CHAT	BASELINE	DREADD	8	18:20:00
1	CHAT	BASELINE	DREADD	9	20:18:00
1	CHAT	BASELINE	DREADD	10	1 day, 0:32:00
2	CHAT	BASELINE	DREADD	1	1:01:00
2	CHAT	BASELINE	DREADD	2	2:23:00
2	CHAT	BASELINE	DREADD	3	3:10:00
2	CHAT	BASELINE	DREADD	4	4:09:00
2	CHAT	BASELINE	DREADD	5	5:17:00
2	CHAT	BASELINE	DREADD	6	6:50:00
2	CHAT	BASELINE	DREADD	7	7:54:00
2	CHAT	BASELINE	DREADD	8	9:12:00
2	CHAT	BASELINE	DREADD	9	10:45:00
3	CHAT	BASELINE	DREADD	1	0:00:00
3	CHAT	BASELINE	DREADD	2	1:09:00
3	CHAT	BASELINE	DREADD	3	2:25:00
3	CHAT	BASELINE	DREADD	4	3:36:00
3	CHAT	BASELINE	DREADD	5	4:50:00
3	CHAT	BASELINE	DREADD	6	6:32:00
3	CHAT	BASELINE	DREADD	7	7:24:00
3	CHAT	BASELINE	DREADD	8	9:34:00
3	CHAT	BASELINE	DREADD	9	10:23:00
3	CHAT	BASELINE	DREADD	10	12:27:00
3	CHAT	BASELINE	DREADD	11	14:00:00
3	CHAT	BASELINE	DREADD	12	15:02:00
3	CHAT	BASELINE	DREADD	13	16:01:00
1	CHAT	TREATMENT	DREADD	1	0:00:00
1	CHAT	TREATMENT	DREADD	2	0:18:00
1	CHAT	TREATMENT	DREADD	3	0:47:00
1	CHAT	TREATMENT	DREADD	4	1:12:00
1	CHAT	TREATMENT	DREADD	5	1:32:00
1	CHAT	TREATMENT	DREADD	6	2:18:00
1	CHAT	TREATMENT	DREADD	7	3:24:00
1	CHAT	TREATMENT	DREADD	8	4:40:00
1	CHAT	TREATMENT	DREADD	9	5:45:00
1	CHAT	TREATMENT	DREADD	10	6:48:00
1	CHAT	TREATMENT	DREADD	11	7:38:00
1	CHAT	TREATMENT	DREADD	12	8:14:00
1	CHAT	TREATMENT	DREADD	13	9:04:00
1	CHAT	TREATMENT	DREADD	14	10:25:00
1	CHAT	TREATMENT	DREADD	15	11:17:00
1	CHAT	TREATMENT	DREADD	16	12:10:00
1	CHAT	TREATMENT	DREADD	17	13:08:00
1	CHAT	TREATMENT	DREADD	18	13:43:00
1	CHAT	TREATMENT	DREADD	19	14:21:00
2	CHAT	TREATMENT	DREADD	1	0:20:00
2	CHAT	TREATMENT	DREADD	2	0:52:00
2	CHAT	TREATMENT	DREADD	3	1:37:00
2	CHAT	TREATMENT	DREADD	4	2:21:00
2	CHAT	TREATMENT	DREADD	5	2:56:00
2	CHAT	TREATMENT	DREADD	6	3:28:00
2	CHAT	TREATMENT	DREADD	7	3:56:00
2	CHAT	TREATMENT	DREADD	8	4:21:00
2	CHAT	TREATMENT	DREADD	9	5:10:00
2	CHAT	TREATMENT	DREADD	10	5:58:00
2	CHAT	TREATMENT	DREADD	11	6:37:00
2	CHAT	TREATMENT	DREADD	12	7:14:00
2	CHAT	TREATMENT	DREADD	13	7:59:00
2	CHAT	TREATMENT	DREADD	14	8:42:00
2	CHAT	TREATMENT	DREADD	15	9:19:00
2	CHAT	TREATMENT	DREADD	16	9:57:00
2	CHAT	TREATMENT	DREADD	17	10:40:00
2	CHAT	TREATMENT	DREADD	18	11:16:00
2	CHAT	TREATMENT	DREADD	19	11:56:00
3	CHAT	TREATMENT	DREADD	1	1:02:00
3	CHAT	TREATMENT	DREADD	2	1:33:00
3	CHAT	TREATMENT	DREADD	3	2:02:00
3	CHAT	TREATMENT	DREADD	4	2:31:00
3	CHAT	TREATMENT	DREADD	5	3:11:00
3	CHAT	TREATMENT	DREADD	6	3:39:00
3	CHAT	TREATMENT	DREADD	7	4:12:00
3	CHAT	TREATMENT	DREADD	8	4:36:00
3	CHAT	TREATMENT	DREADD	9	5:00:00
3	CHAT	TREATMENT	DREADD	10	5:31:00
3	CHAT	TREATMENT	DREADD	11	5:59:00
3	CHAT	TREATMENT	DREADD	12	6:25:00
3	CHAT	TREATMENT	DREADD	13	6:54:00
3	CHAT	TREATMENT	DREADD	14	7:26:00
3	CHAT	TREATMENT	DREADD	15	7:57:00
3	CHAT	TREATMENT	DREADD	16	8:23:00
3	CHAT	TREATMENT	DREADD	17	8:53:00
3	CHAT	TREATMENT	DREADD	18	9:18:00
3	CHAT	TREATMENT	DREADD	19	10:03:00
3	CHAT	TREATMENT	DREADD	20	10:28:00
3	CHAT	TREATMENT	DREADD	21	10:56:00
3	CHAT	TREATMENT	DREADD	22	11:24:00
3	CHAT	TREATMENT	DREADD	23	11:56:00
3	CHAT	TREATMENT	DREADD	24	12:44:00
3	CHAT	TREATMENT	DREADD	25	13:13:00
3	CHAT	TREATMENT	DREADD	26	13:39:00
3	CHAT	TREATMENT	DREADD	27	14:08:00
3	CHAT	TREATMENT	DREADD	28	13:39:00
3	CHAT	TREATMENT	DREADD	29	14:07:00
3	CHAT	TREATMENT	DREADD	30	14:38:00
3	CHAT	TREATMENT	DREADD	31	15:33:00
3	CHAT	TREATMENT	DREADD	32	16:03:00
1	CHAT	BASELINE	CONTROL	1	3:27:00
1	CHAT	BASELINE	CONTROL	2	5:26:00
1	CHAT	BASELINE	CONTROL	3	6:55:00
1	CHAT	BASELINE	CONTROL	4	8:25:00
1	CHAT	BASELINE	CONTROL	5	9:06:00
1	CHAT	BASELINE	CONTROL	6	10:09:00
1	CHAT	BASELINE	CONTROL	7	11:47:00
1	CHAT	BASELINE	CONTROL	8	12:47:00
1	CHAT	BASELINE	CONTROL	9	14:47:00
1	CHAT	BASELINE	CONTROL	10	15:35:00
1	CHAT	BASELINE	CONTROL	11	18:28:00
1	CHAT	BASELINE	CONTROL	12	19:48:00
1	CHAT	BASELINE	CONTROL	13	21:21:00
1	CHAT	BASELINE	CONTROL	14	22:54:00
2	CHAT	BASELINE	CONTROL	1	1:55:00
2	CHAT	BASELINE	CONTROL	2	2:54:00
2	CHAT	BASELINE	CONTROL	3	4:40:00
2	CHAT	BASELINE	CONTROL	4	6:50:00
2	CHAT	BASELINE	CONTROL	5	9:23:00
2	CHAT	BASELINE	CONTROL	6	11:28:00
2	CHAT	BASELINE	CONTROL	7	13:40:00
2	CHAT	BASELINE	CONTROL	8	14:44:00
2	CHAT	BASELINE	CONTROL	9	16:43:00
2	CHAT	BASELINE	CONTROL	10	18:20:00
2	CHAT	BASELINE	CONTROL	11	19:50:00
2	CHAT	BASELINE	CONTROL	12	21:38:00
2	CHAT	BASELINE	CONTROL	13	23:27:00
2	CHAT	BASELINE	CONTROL	14	1 day, 0:34:00
3	CHAT	BASELINE	CONTROL	1	1:17:00
3	CHAT	BASELINE	CONTROL	2	3:50:00
3	CHAT	BASELINE	CONTROL	3	5:12:00
3	CHAT	BASELINE	CONTROL	4	6:34:00
3	CHAT	BASELINE	CONTROL	5	7:53:00
3	CHAT	BASELINE	CONTROL	6	9:22:00
3	CHAT	BASELINE	CONTROL	7	11:00:00
3	CHAT	BASELINE	CONTROL	8	11:47:00
3	CHAT	BASELINE	CONTROL	9	12:48:00
3	CHAT	BASELINE	CONTROL	10	14:04:00
3	CHAT	BASELINE	CONTROL	11	15:37:00
3	CHAT	BASELINE	CONTROL	12	16:29:00
3	CHAT	BASELINE	CONTROL	13	17:59:00
3	CHAT	BASELINE	CONTROL	14	19:29:00
3	CHAT	BASELINE	CONTROL	15	20:41:00
3	CHAT	BASELINE	CONTROL	16	22:00:00
3	CHAT	BASELINE	CONTROL	17	23:40:00
3	CHAT	BASELINE	CONTROL	18	1 day, 0:42:00
3	CHAT	BASELINE	CONTROL	19	1 day, 1:58:00
3	CHAT	BASELINE	CONTROL	20	1 day, 2:35:00
3	CHAT	BASELINE	CONTROL	21	1 day, 3:18:00
4	CHAT	BASELINE	CONTROL	1	1:38:00
4	CHAT	BASELINE	CONTROL	2	3:46:00
4	CHAT	BASELINE	CONTROL	3	6:23:00
4	CHAT	BASELINE	CONTROL	4	9:00:00
4	CHAT	BASELINE	CONTROL	5	11:02:00
5	CHAT	BASELINE	CONTROL	1	0:34:00
5	CHAT	BASELINE	CONTROL	2	2:16:00
5	CHAT	BASELINE	CONTROL	3	3:32:00
5	CHAT	BASELINE	CONTROL	4	6:10:00
5	CHAT	BASELINE	CONTROL	5	7:57:00
5	CHAT	BASELINE	CONTROL	6	9:39:00
5	CHAT	BASELINE	CONTROL	7	10:49:00
5	CHAT	BASELINE	CONTROL	8	12:25:00
5	CHAT	BASELINE	CONTROL	9	14:57:00
5	CHAT	BASELINE	CONTROL	10	16:40:00
1	CHAT	TREATMENT	CONTROL	1	0:00:00
1	CHAT	TREATMENT	CONTROL	2	1:10:00
1	CHAT	TREATMENT	CONTROL	3	2:12:00
1	CHAT	TREATMENT	CONTROL	4	3:13:00
1	CHAT	TREATMENT	CONTROL	5	4:16:00
1	CHAT	TREATMENT	CONTROL	6	5:14:00
1	CHAT	TREATMENT	CONTROL	7	6:22:00
1	CHAT	TREATMENT	CONTROL	8	7:37:00
1	CHAT	TREATMENT	CONTROL	9	8:52:00
1	CHAT	TREATMENT	CONTROL	10	10:02:00
1	CHAT	TREATMENT	CONTROL	11	11:15:00
1	CHAT	TREATMENT	CONTROL	12	12:39:00
1	CHAT	TREATMENT	CONTROL	13	13:51:00
2	CHAT	TREATMENT	CONTROL	1	0:00:00
2	CHAT	TREATMENT	CONTROL	2	1:29:00
2	CHAT	TREATMENT	CONTROL	3	3:37:00
2	CHAT	TREATMENT	CONTROL	4	5:46:00
2	CHAT	TREATMENT	CONTROL	5	8:34:00
2	CHAT	TREATMENT	CONTROL	6	9:31:00
2	CHAT	TREATMENT	CONTROL	7	11:17:00
2	CHAT	TREATMENT	CONTROL	8	14:06:00
2	CHAT	TREATMENT	CONTROL	9	15:40:00
3	CHAT	TREATMENT	CONTROL	1	1:48:00
3	CHAT	TREATMENT	CONTROL	2	3:38:00
3	CHAT	TREATMENT	CONTROL	3	5:41:00
3	CHAT	TREATMENT	CONTROL	4	7:55:00
3	CHAT	TREATMENT	CONTROL	5	9:26:00
3	CHAT	TREATMENT	CONTROL	6	10:58:00
3	CHAT	TREATMENT	CONTROL	7	12:14:00
3	CHAT	TREATMENT	CONTROL	8	13:44:00
4	CHAT	TREATMENT	CONTROL	1	1:43:00
4	CHAT	TREATMENT	CONTROL	2	5:43:00
4	CHAT	TREATMENT	CONTROL	3	6:06:00
4	CHAT	TREATMENT	CONTROL	4	7:20:00
4	CHAT	TREATMENT	CONTROL	5	10:15:00
5	CHAT	TREATMENT	CONTROL	1	4:25:00
5	CHAT	TREATMENT	CONTROL	2	5:16:00
5	CHAT	TREATMENT	CONTROL	3	7:08:00
5	CHAT	TREATMENT	CONTROL	4	9:44:00
5	CHAT	TREATMENT	CONTROL	5	10:13:00
5	CHAT	TREATMENT	CONTROL	6	12:28:00
5	CHAT	TREATMENT	CONTROL	7	13:45:00
