## Supplemental Table 1 for "Peripheral Neuronal Activation Shapes the Microbiome and Alters Gut Physiology"

### Sheet: Sheet1
ChAT-Cre Cecum
Activated > Control
ID	GNPS Annotation	m/z	Retention time (min)	Adduct	Log2(FC)	Padjusted
215	Cholic acid	817.583	5.23071	2M+H	5.0591	0.0033244
219	Cholic acid	839.565	5.23071	2M+Na	4.1815	0.0015123
218	7-Keto-3.alpha.,12-.alpha.-dihydroxycholanic acid	353.247	4.90261	M+H-3H2O	3.664	2.26e-05
108	Cholic acid	355.263	5.2222	M-3H2O+H	3.4435	8.75e-05
221	Cholic acid	1225.87	5.23051	3M+H	3.2942	0.010098
114	Cholic acid	431.277	5.22045	M+Na	3.0811	7.94e-05
259	Cholic Acid	426.321	5.22956	[M+NH4]+	2.5799	6.14e-05
224	Cholic acid	1247.85	5.23051	3M+Na	2.2808	0.007411
235	taurohyocholic acid	516.298	4.0192	M+H	2.1796	0.16754
234	Spectral Match to Taurocholic acid from NIST14	516.299	4.43752	M+H	2.016	0.14114
248	Spectral Match to Taurocholic acid from NIST14	538.281	4.0314	M+Na	1.6982	0.17167
245	taurohyocholic acid	480.277	3.98372	M-2H2O+H	1.5149	0.24747
258	1-Palmitoyl-sn-glycero-3-phosphocholine	496.34	6.51264	M+H	1.1318	0.083972
204	Gln-Ile	260.158	0.591943	M+H	0.89793	0.01728
272	Spectral Match to Cholic acid from NIST14	373.273	4.43544	M+H-2H2O	0.87487	0.12932
111	N-(.alpha.-Linolenoyl)tyrosine	165.054	0.337494	M+H-C18H31ON	0.86924	2.72e-05
48	Spectral Match to L-Tryptophan from NIST14	205.096	0.993024	M+H	0.79833	0.00091931
192	Ile-Thr	233.149	0.608585	M+H	0.7112	0.051456
30	Spectral Match to Abrine from NIST14	188.07	0.985371	M+H-CH3NH2	0.67977	0.00064718
246	Val Glu Leu	360.212	2.76191	M+H	0.59415	0.16754
53	Spectral Match to L-Arginine from NIST14	175.117	0.239485	M+H	0.57519	0.05914
277	Gln Val Ile	359.227	2.38656	M+H	0.55756	0.083972
12	Spectral Match to L-Tyrosine from NIST14	182.08	0.336484	M+H	0.47154	0.0026747
102	.beta.-Muricholic acid	391.284	4.89123	M+H-H2O	0.32141	0.40439
99	hyocholic acid	373.273	4.80101	M-2H2O+H	0.035171	0.89154
Activated < Control
ID	GNPS Annotation	m/z	Retention time (min)	Adduct	Log2(FC)	Padjusted
19	Spectral Match to 12-Ketodeoxycholic acid from NIST14	391.284	5.57363	M+H	-1.5654	0.024065
187	hyocholic acid	373.273	4.74949	M-2H2O+H	-1.0464	0.0033244
138	Spectral Match to 12-Ketodeoxycholic acid from NIST14	391.284	5.68361	M+H	-1.0056	0.0034082
118	Spectral Match to Urobilin from NIST14	591.318	4.13722	M+H	-0.9352	0.0033244
233	Spectral Match to Conjugated linoleic Acid (10E,12Z) from NIST14	281.247	6.69047	M+H	-0.87269	0.016273
101	.beta.-Muricholic acid	355.262	4.76566	M+H-3H2O	-0.87058	0.01194
34	3.alpha.-Hydroxy-7-oxo-5.beta.-cholanic acid	373.273	6.04356	M+H-H2O	-0.86108	0.037112
20	.alpha.-Hyodeoxycholic acid methyl ester	357.278	5.39062	M+H-CH6O2	-0.85296	0.0022935
280	.gamma.-Muricholic acid/hyocholic acid	391.283	4.78081	M+H-H2O	-0.80831	0.020944
3	Soyaspongenol C	441.373	7.29581	M+H	-0.74025	0.031386
100	Spectral Match to Deoxycholic acid from NIST14	785.593	6.0171	2M+H	-0.72864	0.041851
13	Spectral Match to Ursodeoxycholic acid from NIST14	375.289	6.0171	M+H-H2O	-0.60771	0.0084018
6	sphingosin C16 (Artifact)-emf	274.273	5.27263	M+H	-0.51072	0.0095685
143	.beta.-Hyodeoxycholic acid	375.289	5.6193	M+H-H2O	-0.45412	0.11585
148	Spectral Match to Sulfadimethoxine from NIST14	311.08	3.91088	M+H	-0.39195	0.13259
1	.beta.-Hyodeoxycholic acid	357.278	6.0171	M+H-2H2O	-0.37051	0.015857
113	NCGC00385962-01_C16H24O3_	247.166	12.163	M-H2O+H	-0.063868	0.91225
TH-Cre Cecum
Activated > Control
ID	GNPS Annotation	m/z	Retention time (min)	Adduct	Log2(FC)	Padjusted
626	Linoelaidic acid	263.236	8.0402	M+H-H2O	2.3771	0.018214
868	7-Keto-3.alpha.,12-.alpha.-dihydroxycholanic acid	353.246	4.89127	M+H-3H2O	2.3679	0.39875
618	Lyso-PC(16:0)	496.34	6.48376	M+H	1.6786	0.13123
871	(R)-4-((3S,5S,7R,8R,9S,10S,13R,14S,17R)-3,7-dihydroxy-10,13-dimethyl-12-oxohexadecahydro-1H-cyclopenta[a]phenanthren-17-yl)pentanoic acid	407.279	4.90642	M+H	1.638	0.19362
457	Spectral Match to Sulfamethazine from NIST14	279.091	2.69031	M+H	1.4755	3.12e-07
378	Oleanolic acid methyl ester	411.362	8.16821	M+H-C2H4O2	1.43	0.0066361
261	Soyaspongenol C	441.373	7.29252	M+H	0.7561	0.060057
865	(R)-4-((3S,5S,7R,8R,9S,10S,13R,14S,17R)-3,7-dihydroxy-10,13-dimethyl-12-oxohexadecahydro-1H-cyclopenta[a]phenanthren-17-yl)pentanoic acid	407.279	4.58258	M+H	0.69986	0.21338
739	Spectral Match to Coproporphyrin I from NIST14	328.142	5.13751	M+2H]	0.63444	0.047542
297	Spectral Match to 12-Ketodeoxycholic acid from NIST14	391.284	5.51955	M+H	0.62195	0.36766
584	(4R)-4-((3R,5R,6S,7S,9S,10R,13R,17R)-3,6,7-trihydroxy-10,13-dimethylhexadecahydro-1H-cyclopenta[a]phenanthren-17-yl)pentanoic acid	391.284	4.94988	M-H2O+H	0.61334	0.23473
324	Spectral Match to Urobilin from NIST14	591.318	4.13957	M+H	0.48274	0.10207
279	Spectral Match to L-Tryptophan from NIST14	188.07	0.97095	M+H-NH3	0.37721	0.012063
299	Spectral Match to L-Tryptophan from NIST14	205.096	0.970945	M+H	0.35362	0.026265
254	Spectral Match to 12-Ketodeoxycholic acid from NIST14	391.284	5.65928	M+H	0.34243	0.30553
870	(R)-4-((3R,5R,6R,7R,8S,9S,10R,13R,14S,17R)-3,6,7-trihydroxy-10,13-dimethylhexadecahydro-1H-cyclopenta[a]phenanthren-17-yl)pentanoic acid	391.284	4.77847	M-H2O+H	0.26053	0.4858
253	(4R)-4-((3S,5R,6R,7S,9S,10R,13R,14S,17R)-3,6,7-trihydroxy-10,13-dimethylhexadecahydro-1H-cyclopenta[a]phenanthren-17-yl)pentanoic acid	373.274	4.78321	M-2H2O+H	0.2269	0.4154
720	Spectral Match to Tyr-Val from NIST14	281.142	0.649079	M+H	0.16224	0.68883
280	(4R)-4-((5S,7R,9S,10S,12S,13R,14S,17R)-7,12-dihydroxy-10,13-dimethylhexadecahydro-1H-cyclopenta[a]phenanthren-17-yl)pentanoic acid	415.282	5.9841	M+Na	0.14518	0.57264
277	(R)-4-((3S,5S,8R,9S,10S,12S,13R,14S,17R)-3,12-dihydroxy-10,13-dimethylhexadecahydro-1H-cyclopenta[a]phenanthren-17-yl)pentanoic acid	375.289	5.9841	M-H2O+H	0.10937	0.67818
Activated < Control
ID	GNPS Annotation	m/z	Retention time (min)	Adduct	Log2(FC)	Padjusted
267	N-(1-Deoxy-1-fructosyl)phenylalanine	328.139	0.524034	M+H	-1.4855	0.00029125
707	Spectral Match to trans-Ferulic acid from NIST14	177.053	3.14882	M+H-H2O	-0.98947	0.0051212
306	Quinoline-2,6-diol	162.054	2.62394	M+H	-0.52768	0.072776
846	Genistein-CDM-BAW-AED	271.059	4.37437	M+H	-0.46377	0.0058322
259	Spectral Match to Xanthine from NIST14	153.04	0.329982	M+H	-0.42561	0.043861
281	(R)-4-((3R,4R,5S,8S,9S,10R,13R,14S,17R)-3,4-dihydroxy-10,13-dimethylhexadecahydro-1H-cyclopenta[a]phenanthren-17-yl)pentanoic acid	357.279	5.37497	M-2H2O+H	-0.40645	0.14158
431	Trp-Val	304.166	2.62219	M+H	-0.37754	0.14158
61	.alpha.-Hyodeoxycholic acid methyl ester	357.279	5.98427	M+H	-0.064356	0.76553
249	Spectral Match to L-Tyrosine from NIST14	182.081	0.334601	M+H	-0.0092516	0.94624
