## Supplemental Table 3 for "Peripheral Neuronal Activation Shapes the Microbiome and Alters Gut Physiology"

### Sheet: Sheet1
Th2 Immune Response				Th2 Immune Response
Small Intestine				Colon
Gene	Log2(FC)	Log10(Adj. P-value)		Gene	Log2(FC)	Log10(Adj. P-value)
Bcl3	-0.318519	0.295451		Bcl3	0.256137	0.174219
Ccl17	-0.127628	0.0121		Ccl17	-0.686126	0.191052
Cd44	0.176018	0.130255		Cd44	0.212365	0.142465
Cd69	0.13943	0.007705		Cd69	-0.209413	0.017399
Cd81	0.116832	0.176383		Cd81	0.235165	0.625312
Dennd1b	-0.187301	0.205657		Dennd1b	-0.152451	0.128189
Fcer1g	0.268767	0.315966		Fcer1g	0.10973	0.054864
Fcer2a	1.06109	0.332914		Fcer2a	0.032808	0
Gata3	0.664589	0.3332		Gata3	0.094208	0.008301
Il13ra1	0.034631	0.010388		Il13ra1	0.198129	0.188801
Il13ra2	-0.859454	0.144927		Il13ra2	-0.433971	0.033766
Il18	-0.115745	0.063822		Il18	0.011012	0
Il25	-0.381094	0.032761		Il25	-1.425	0.225542
Il4ra	0.098444	0.070739		Il4ra	0.361572	0.456718
Il5ra	-0.759996	0.083323		Il5ra	-1.18291	0.208193
Il9r	0.786984	0.164221		Il9r	1.33433	0.251189
Nlrp3	-1.53582	0.263177		Nlrp3	0.058996	0
Ptprc	0.322311	0.549985		Ptprc	-0.02945	0.000889
Rara	-0.17973	0.097736		Rara	0.337508	0.225542
Rsad1	-0.392412	0.458143		Rsad1	0.360784	0.798412
Stat5a	0.140529	0.029113		Stat5a	-0.458289	0.275404
Stat6	-0.081627	0.069415		Stat6	-0.059876	0.031684
Xcl1	-0.620263	0.127839		Xcl1	-0.159839	0.012146
Th1 Immune Response				Th1 Immune Response
Small Intestine				Colon
Gene	Log2(FC)	Log10(Adj. P-value)		Gene	Log2(FC)	Log10(Adj. P-value)
Ifng	-0.381619	0.025554		Ifng	-0.756195	0.128189
Ifngr1	0.008587	0.000175		Ifngr1	0.104271	0.128189
Ifngr2	-0.317025	0.528893		Ifngr2	-0.050672	0.020567
Il12a	-1.79343	0.31736		Il12a	-0.795198	0.128189
Il12b	1.48166	0.267312		Il12b	-0.195482	0.006857
Il12rb1	0.712433	0.176383		Il12rb1	-0.613689	0.06829
Il12rb2	0.253995	0.020721		Il12rb2	0.770073	0.082747
Il18	-0.115745	0.063822		Il18	0.011012	0
Il18bp	0.450099	0.21727		Il18bp	-0.021143	0
Il18r1	0.066882	0.007074		Il18r1	-0.172337	0.038777
Il18r1	0.066882	0.007074		Il18rap	0.787015	0.154099
Il18rap	-0.371958	0.088436		Stat4	0.293943	0.029295
Stat4	0.332488	0.066813		Tbx21	-0.309276	0.060053
Tbx21	0.249871	0.056954		Tnfaip1	-0.00366	0
Tnfaip1	0.058654	0.071802		Tnfaip1	-0.00366	0
Tnfaip2	0.144938	0.084188		Tnfaip2	0.425621	0.389014
Tnfaip3	0.59777	0.300098		Tnfaip3	0.308577	0.074446
Tnfaip6	0.370381	0.082326		Tnfaip3	0.308577	0.074446
Tnfaip8	0.231042	0.273274		Tnfaip6	0.486565	0.122165
				Tnfaip8	-0.032833	0.013913
				Tnfaip8	-0.032833	0.013913
Th17 Immune Response				Th17 Immune Response
Small Intestine				Colon
Gene	Log2(FC)	Log10(Adj. P-value)		Gene	Log2(FC)	Log10(Adj. P-value)
Batf	0.744295	0.271873		Batf	-0.596257	0.081395
Batf2	-0.416697	0.3332		Batf2	-0.777912	0.874252
Batf3	0.435941	0.176383		Batf3	0.273245	0.056394
Ccr6	0.397866	0.11506		Ccl20	-0.507561	0.040398
Hif1a	0.23848	0.360055		Ccr6	1.03189	0.251189
Il17b	-0.180667	0.005913		Hif1a	0.091625	0.062142
Il17d	0.040225	0.002248		Hif1an	-0.259185	0.430157
Il17ra	0.081662	0.056177		Il17b	1.0495	0.203086
Il17rc	-0.021184	0.005913		Il17d	0.305857	0.222912
Il17rd	0.104398	0.039305		Il17ra	-0.006762	0
Il17re	-0.26815	0.242471		Il17rb	-0.065122	0.000889
Il1b	0.913578	0.481164		Il17rc	-0.228676	0.240809
Il22ra1	0.703721	0.31257		Il17rd	0.440623	0.396194
Il22ra2	0.158743	0.02918		Il17re	-0.03393	0.010627
Il23r	0.298664	0.034114		Il1b	0.246572	0.039168
Irf4	0.284537	0.128425		Il22ra1	-0.810038	0.225542
Rora	0.243382	0.363475		Il22ra2	0.116163	0.010913
Rorc	0.378736	0.365327		Il23r	-1.70014	0.398274
Runx1	0.431172	0.622085		Irf4	-0.217959	0.051748
Stat3	-0.236452	0.32415		Rora	0.10787	0.106564
Tgfb1	0.518052	0.212528		Rorc	0.099226	0.033766
Tgfb1i1	0.012488	0.000847		Runx1	-0.075811	0.036497
Tgfb2	0.102627	0.070989		Stat3	0.159785	0.136549
Tgfb3	-0.119568	0.017977		Tgfb1	0.601468	0.251189
Tgfbi	-0.114264	0.148384		Tgfb1i1	0.016768	0
Tgfbr1	-0.118929	0.103943		Tgfb2	0.168213	0.18552
Tgfbr2	0.107915	0.047608		Tgfb3	0.105367	0.017399
Tgfbrap1	-0.105832	0.064715		Tgfbr1	-0.094204	0.057576
Tifa	-0.500036	0.534126		Tgfbr2	-0.045894	0.006857
				Tgfbr3	0.143146	0.078448
				Tgfbrap1	0.162329	0.108641
				Tifa	-0.180364	0.074446
